# Complex evolutionary origins of specialized metabolite gene cluster diversity among the plant pathogenic fungi of the *Fusarium graminearum* species complex

**DOI:** 10.1101/639641

**Authors:** Sabina Moser Tralamazza, Liliana Oliveira Rocha, Ursula Oggenfuss, Benedito Corrêa, Daniel Croll

**Affiliations:** Department of Microbiology, Institute of Biomedical Sciences, University of São Paulo, São Paulo, Brazil; Department of Food Science, Food Engineering Faculty, University of Campinas, Av. Monteiro Lobato, 80, Brazil; Laboratory of Evolutionary Genetics, Institute of Biology, University of Neuchatel, Neuchâtel, Switzerland

**Keywords:** head blight, wheat, fungus, pathogen, secondary metabolism

## Abstract

Fungal genomes encode highly organized gene clusters that underlie the production of specialized (or secondary) metabolites. Gene clusters encode key functions to exploit plant hosts or environmental niches. Promiscuous exchange among species and frequent reconfigurations make gene clusters some of the most dynamic elements of fungal genomes. Despite evidence for high diversity in gene cluster content among closely related strains, the microevolutionary processes driving gene cluster gain, loss and neofunctionalization are largely unknown. We analyzed the *Fusarium graminearum* species complex (FGSC) composed of plant pathogens producing potent mycotoxins and causing Fusarium head blight on cereals. We *de novo* assembled genomes of previously uncharacterized FGSC members (two strains of *F. austroamericanum*, *F. cortaderiae* and *F. meridionale*). Our analyses of eight species of the FGSC in addition to 15 other *Fusarium* species identified a pangenome of 54 gene clusters within FGSC. We found that multiple independent losses were a key factor generating extant cluster diversity within the FGSC and the *Fusarium* genus. We identified a modular gene cluster conserved among distantly related fungi, which was likely reconfigured to encode different functions. We also found strong evidence that a rare cluster in FGSC was gained through an ancient horizontal transfer between bacteria and fungi. Chromosomal rearrangements underlying cluster loss were often complex and were likely facilitated by an enrichment in specific transposable elements. Our findings identify important transitory stages in the birth and death process of specialized metabolism gene clusters among very closely related species.
