## Supplementary Table for "Complex evolutionary origins of specialized metabolite gene cluster diversity among the plant pathogenic fungi of the *Fusarium graminearum* species complex"

### Sheet: Supplementary Table S1
Code	Species	Assembly Accession	source	Genome size	GC(%)	scaffolds (n)	N50	BUSCO(%)	Predicted proteins(n)	Secreted proteins	Predicted effectors
Faus151	F. austroamericanum	SAMN11613498	BioSample -NCBI	37431910	47.97	870	267058	99.7	11984	1040	205
Faus154	F. austroamericanum	SAMN11613500	BioSample -NCBI	37634772	47.84	951	442120	99.3	11941	1031	206
Fcor153	F. cortaderiae	SAMN11613499	BioSample -NCBI	37458732	47.94	815	420061	99.7	11985	1039	205
Fmer152	F. meridionale	SAMN11613497	BioSample -NCBI	37045979	47.94	856	220452	100.0	11873	1028	199
FasiR	F. asiaticum	GCA_001717845.1	NCBI	36526733	48.29	265	1087375	99.7	11809	1008	203
FasiR2	F.asiaticum R2	GCA_001717835.1	NCBI	36364196	48.32	353	343168	99.3	11771	1001	200
FbooR	F. boothi	SRR5948926	SRA -NCBI	35172373	48.31	1065	129538	99.7	11484	992	198
FlouR	F. louisianense	SRR5948925	SRA -NCBI	35501508	48.35	1216	99132	99.7	11611	984	196
FgerR	F. gerlachii	SRR5948930	SRA -NCBI	35597511	48.39	623	149344	99.3	11632	986	204
FgramR	F. graminearum	GCA_900044135.1	Ensembl	38047942	48.15	6	9395062	99.3	14145	1101	243
FacuR	F. acuminantum	CBMG01000000	NCBI	43984269	47.81	3907	30898	93.8	14516
FaveR	F. avenaceum	GCA_000769215.1	NCBI	41590745	48.47	83	1436644	99.3	13092
FbulR	F. bulbicola*	NRRL25176	Proctor et al. 2016	43616530	48.78	1735	55043	99.3	14401
FculR	F. culmorum	1.31846e+06	Ensembl	41928875	47.58	6	9183391	98.3	12465
FequiR	F. incarnatum-equiseti	GCA_002894235.1	NCBI	39599530	48.29	267	744518	99.7	12831
FfujR	F. fujikuroi	GCA_000315255.1	Ensembl	43847810	47.47	14	4234805	100.0	14815
FlanR	F. langsethiae	GCA_001292635.1	NCBI	37543021	48.27	1586	86515	99.7	11940
FmanR	F.mangiferae	GCA_900044065.1	Ensembl	46292722	48.23	254	2536721	99.7	15804
FmerR	F. meridionale	GCA_001717855.1	NCBI	36399802	48.34	287	392710	99.3	11865
FoxyR	F. oxysporum f sp lycopersi	GCA_000222805.1	Ensembl	61470697	48.37	89	4589937	97.9	17696
FpoaeR	F.poae	GCA_001675295.1	Ensembl	46476831	46.23	181	8783590	99.3	14740
FproR	F. proliferatum	GCA_900029915.1	NCBI	43166078	48.72	155	874474	99	15254
FpsgR	F. pseudograminearum	GCA_000303195.1	Ensembl	36932859	47.77	685	186303	99.7	12448
FsamR	F. sambucinum	GCA_001567575.1	NCBI	37784234	47.8	961	180967	99.7	12384
FsolR	F. solani	GCA_000151355.1	Ensembl	51291997	50.79	154	3622139	99	15705
FverR	F. verticillioides	GCA_000149555.1	Ensembl	41885085	48.67	24	4236349	99.0	14185
TreeR	T. reesei	GCA_000167675.2	Ensembl	33395713	52.82	77	1219543	100.0	9115

### Sheet: Supplementary Table S2
SM43 - guaia-6,10(14)-diene
species	TPS	pyoverdine biosynthesis
F. graminearum (FgramR)	01G09305	01G09309
F. gerlachii (FgerR)	g5585	g5586
F. culmorum (FculR)	FCUL_03972	FCUL_03973.1
F. asiaticum (FasiR2)	g5771	g5772
F. asiaticum (FasiR)	g6522	g6523
F. pseudograminearum (FpsgR)	FPSE_10888	FPSE_10889
F. boothi (FbooR)	-	g11386
F. louisianense (FlouR)	-	g11536
F. austroamericanum (Faus151)	-	g3724
F. austroamericanum (Faus154)	-	g4868
F. meridionale (Fmer152)	-	g2446
F. meridionale (FmerR)	-	g1487
F. cortaderiae (Fcor153)	-	g8157
F. langsethiae (FlangR)	FLAG1_09856	FLAG1_09856
F. sambucinum (FsamR)	g3147	g3146
F. poae (FpoaeR)	FPOA_03793	FPOA_03792
F. mangiferae (FmanR)	FMAN_14890	FMAN_14885
F. fujikuroi (FfujR)	FFUJ_11742	FFUJ_11737
F. proliferatum (FproR)	FPRN_14681	FPRN_14686
F. bulbicola (FbulR)	g5279	g5276
F. oxysporum (FoxyR)	FOXG_12222	FOXG_12227
SM46 - apicidin
species	aps1	aps5	aps10	aps11
F. asiaticum (FasiR)	g10546	-	-	-
F. asiaticum (FaisR2)	g2008	g2015	g2010	g2009
F. sporotrichioides	RGP68520.1	RGP68527.1	RGP68522.1	RGP68521.1
F. avenaceum (FaveR)	KIL88497.1	KILL88503.1	KIL88494.1	KIL88496.1
F. fujirukoi (FfujR)*	FFUJ_00003	FFUJ_00010	-	FFUJ_00004
F. langsethiae (FlangR)	FLAG1_08520	FLAG1_08956	FLAG1_08522	FLAG1_08521
F. incarnatum	ACZ66258.1	ACZ66251.1	ACZ66256.1	ACZ66257.1
F. acuminatum (FacuR)	-	-	g3493	-
F. oxysporum (FoxyR)	-	-	FOXG_14663	-
* producer of apidicin F
SM53
species	genome acession	PKS
F. austroamericanum (Faus151)	SAMN11613498	g11609
F. cortaderiae (Fcor153)	SAMN11613499	g11695
F. bulbicola (FbulR)	na	g11909
M. brunneum	GCF_000814965.1	XP_014540509
M. anisopliae	GCA_000426965.1	KFG81478.1
Z. tritici	GCF_000219625.1	SMQ54923
SM54	g659
species
F. austroamericanum (Faus154)	Faus154_g659
Aspergillus nomius NRRL 13137	XP_015410246.1
A bombycis	XP_022386100.1
A. wentii	0
A. parasiticus	KJK63898.1
Penicillium freii	KUM56632.1
P. arizonense	XP_022489244.1
P. antarcticum	OQD81608.1
Claviceps purpurea	CCE29521.1
Metarhizium robertsii	EXU97730.1
0	0
0	0
0	0
0	0
Streptomyces fulvoviolaceus	WP_078655513.1
Streptomyces shenzhenensis	WP_121887662.1
Streptomyces bicolor	WP_078662469.1
SM54
species	g660	g661	g662/663	g664	g665	g666
F. austroamericanum (Faus154)	Faus154_g660	Faus154_g661	Faus154_g662/663	Faus154_g664	Faus154_g665	Faus154_g666
F. avenaceum	KIL89264.1	KIL89263.1	KIL89262.1	KIL89261.1	KIL89260.1	KIL89259.1/ KIL94332.1
F. heterosporum	Q5SBL6.2-fdsS	-	S0ARX1.1 -fsdH	-	Q5SBL1.2 - fsdD
putative polyketide synthase [Fusarium sp. NRRL 25184]	ALQ32978.1	-	-	-	-	-
F. fujikuroi	SCN65674.1	SCV45733.1	KLO98509.1	-	KLO98510.1	-
Hirsutella minnesotensis 3608	-	KJZ79676.1	-	-	-	-
Ophiocordyceps sinensis CO18	-	EQL01288.1	-	-	-	-
Fusarium oxysporum f. sp. raphani 54005	-	EXK80119.1	-	-	-	-
Fusarium sp. AF-4	-	RSM01954.1	-	-	-	-
Fusarium sp. AF-12	-	RMJ05226.1	-	-	-	-
F. euwallaceae	-	-	-	RTE78829.1	-	-
Pseudogymnoascus sp. VKM F-4514	-	-	-	KFY42902.1	-	-
hypothetical protein CDV31_015959 [Fusarium ambrosium]	-	-	-	RSL88979.1	-	RSM16741.1
Fusarium sp. AF-8	-	-	-	-	-	RSL59729.1
Pochonia chlamydosporia 123	-	-	-	-	-	RZR62537.1
hypothetical protein CEP51_015745 [Fusarium sp. AF-3]	-	-	-	-	-	RSL47656.1
- not present

### Sheet: Supplementary Table S3
SM gene cluster	Reference backbone gene	SM gene cluster class	SM enzymes nomenclature (Hansen, 2015)	Metabolite	*SM gene cluster conserved in Fusarium
SM1	FGRAMPH1_01G00143	NRPS	NRPS8	Gramillin
SM2	FGRAMPH1_01G04087	NRPS	NRPS16
SM3-1	FGRAMPH1_01G22325	NRPS
SM3-2	FGRAMPH1_01G22333	NRPS
SM4	FGRAMPH1_01G22465	NRPS	NRPS10
SM5	FGRAMPH1_01G05425	NRPS
SM6	FGRAMPH1_01G08539	NRPS
SM7	FGRAMPH1_01G12439	NRPS
SM8	FGRAMPH1_01G13607	NRPS	NRPS6	Triacetylfusarinin
SM9	FGRAMPH1_01G13581	NRPS
SM10	FGRAMPH1_01G17751	NRPS	NRPS2	Ferricrocin/koraiol
SM11	FGRAMPH1_01G19349	NRPS
SM12-1	FGRAMPH1_01G20955	NRPS	NRPS5
SM12-2	FGRAMPH1_01G20959		NRPS9
SM13	FGRAMPH1_01G21053	NRPS	NRPS1	Malonichrome
SM14	FGRAMPH1_01G21959	NRPS	NRPS14	chrysogine
SM15	FGRAMPH1_01G09651	NRPS-like
SM16	FGRAMPH1_01G15033	NRPS-like
SM17	FGRAMPH1_01G11511	PKS
SM18	FGRAMPH1_01G27727	PKS	PKS3	fusarubin
SM19	FGRAMPH1_01G10841	PKS	PKS7
SM20	FGRAMPH1_01G12649	PKS	PKS8
SM21	FGRAMPH1_01G14139	PKS	PKS14	Orcinol/orsellinic acid
SM22	FGRAMPH1_01G16085	PKS	PKS2
SM23	FGRAMPH1_01G18777	PKS	PKS5
SM24	FGRAMPH1_01G01167	TPS
SM25	FGRAMPH1_01G22293	TPS
SM26	FGRAMPH1_01G25349	TPS		FusarinC
SM27	FGRAMPH1_01G27225	TPS
SM28	FGRAMPH1_01G07277	TPS
SM29	FGRAMPH1_01G07999	TPS		Culmorin
SM30	FGRAMPH1_01G11973	TPS		Carotenoid
SM31	FGRAMPH1_01G13013	TPS
SM32	FGRAMPH1_01G13111	TPS		Trichothecene
SM33	FGRAMPH1_01G21787	TPS
SM34	FGRAMPH1_01G20835	TPS
SM35	FGRAMPH1_01G25691	PKS-NRPS	PKS10	NG-391
SM36	FGRAMPH1_01G05593	PKS-NRPS	PKS12	Aurofusarin
SM37-1	FGRAMPH1_01G05745	PKS-NRPS	NRPS15	Zearalenone
SM37-2	FGRAMPH1_01G05749		PKS13	Zearalenone
SM37-3	FGRAMPH1_01G05751		PKS4	Zearalenone
SM38	FGRAMPH1_01G08165	PKS-NRPS	PKS9	fusarielin
SM39-1	FGRAMPH1_01G08375	PKS-NRPS	NRPS
SM39-2	FGRAMPH1_01G08383		PKS1
SM40-1	FGRAMPH1_01G09371	PKS-NRPS	PKS6	FusaristatinA
SM40-2	FGRAMPH1_01G09373		NRPS7	FusaristatinA
SM41	FGRAMPH1_01G04345	PKS-TPS	PKS11
SM42-1	FGRAMPH1_01G15647		PKS15
SM42-2	FGRAMPH1_01G15653	PKS-TPS
SM43	FGRAMPH1_01G09299	TPS		guaia-6,10-diene
SM44	FGRAMPH1_01G04241	NRPS-TPS
SM45	FGRAMPH1_01G21583	Siderophore
SM46	FasiR2_gene2015	NRPS		Apicidin
SM47	FasiR_gene2433	NRPS
SM48	FasiR_gene11461	PKS
SM49	FasiR_gene6730	PKS
SM50	FasiR_gene6242	TPS
SM51	FasiR_gene7335	TPS
SM52-1	FasiR_gene2156	PKS-NRPS		W493
SM52-2	FasiR_gene2160
SM53	Fcor153_gene11695	PKS
SM54	Faus154_gene660	PKS-NRPS

### Sheet: Supplementary Table S4
Faus154_gene659
Hit	Identity (%)	E-value	Coverage (%)	Accession
FAD/NAD(P)-binding protein [Streptomyces antibioticus]	44.35%	3e-147	0.8	WP_059191498.1
FAD/NAD(P)-binding protein [Streptomyces sp. KM273126]	41.11%	4e-147	0.88	WP_131571629.1
FAD/NAD(P)-binding protein [Streptomyces sp. TLI_55]	41.60%	2e-146	0.87	WP_097273991.1
FAD-NAD(P)-binding protein [Streptomyces sp. TLI_55]	43.05%	4e-146	0.83	SNX58135.1
FAD/NAD(P)-binding protein [Streptomyces sp. Ag82_G5-5]	43.48%	1e-145	0.8	WP_123999562.1
hypothetical protein SLCG_5721 [Streptomyces lincolnensis]	42.00%	1e-144	0.83	AXG56876.1
FAD/NAD(P)-binding protein [Streptomyces aurantiacus]	40.59%	2e-144	0.89	WP_079103250.1
FAD/NAD(P)-binding protein [Streptomyces curacoi]	42.45%	2e-144	0.84	WP_107116895.1
FAD/NAD(P)-binding protein [Streptomyces sp. GGCR-6]	41.19%	5e-144	0.89	WP_126276966.1
FAD-binding protein [Streptomyces curacoi]	43.58%	7e-144	0.8	KUM81045.1
FAD/NAD(P)-binding protein [Streptomyces sp. OK228]	42.50%	8e-144	0.84	WP_097284496.1
MULTISPECIES: FAD/NAD(P)-binding protein [Streptomyces]	42.86%	9e-144	0.84	WP_099941115.1
FAD/NAD(P)-binding protein [Streptomyces sp. SA15]	41.85%	9e-144	0.84	WP_095753312.1
FAD/NAD(P)-binding protein [Actinobacteria bacterium OK006]	42.50%	1e-143	0.84	WP_054230970.1
hypothetical protein ASPWEDRAFT_37449 [Aspergillus wentii DTO 134E9]	40.62%	1e-143	0.84	OJJ39634.1
Faus154_gene660
Hit	Identity (%)	E-value	Coverage (%)	Accession
polyketide synthase [Fusarium avenaceum]	86.64%	0.0	1	KIL89264.1
RecName: Full=Fusaridione A synthetase fsdS; AltName: Full=Fusaridione A biosynthesis protein S; AltName: Full=Hybrid PKS-NRPS synthetase fsdS	58.58%	0.0	0.99	Q5SBL6.2
putative polyketide synthase [Fusarium sp. NRRL 25184]	58.31%	0.0	0.99	ALQ32978.1
putative polyketide synthase [Fusarium dlaminii]	58.29%	0.0	0.99	ALQ32818.1
unnamed protein product [Fusarium fujikuroi]	57.40%	0.0	0.99	SCN65674.1
Faus154_gene661
Hit	Identity (%)	E-value	Coverage (%)	Accession
hypothetical protein FAVG1_07657 [Fusarium avenaceum]	86.75%	0.0	1	KIL89263.1
hypothetical protein HIM_01145 [Hirsutella minnesotensis 3608]	54.28%	2e-138	0.98	KJZ79676.1
Alcohol dehydrogenase superfamily, zinc-type [Ophiocordyceps sinensis CO18]	57.35%	3e-133	0.99	EQL01288.1
hypothetical protein CDD82_7760 [Ophiocordyceps australis]	57.35%	4e-133	0.99	PHH81826.1
hypothetical protein CDD81_4738 [Ophiocordyceps australis]	55.59%	2e-130	0.99	PHH58725.1
Faus154_gene662/663
Hit	Identity (%)	E-value	Coverage (%)	Accession
cytochrome p450 alkane [Fusarium avenaceum]	84.17%	0.0	0.99	KIL89262.1
RecName: Full=Cytochrome P450 monooxygenase fsdH; AltName: Full=Fusaridione A biosynthesis protein H	55.73%	0.0	0.97	S0ARX1.1
Uncharacterized protein Y057_7831 [Fusarium fujikuroi]	56.08%	0.0	0.96	KLO98509.1
related to cytochrome P450 alkane hydroxylase [Fusarium fujikuroi]	55.88%	0.0	0.96	SCO27908.1
cytochrome P450 [Aspergillus taichungensis]	54.39%	2e-178	0.96	PLN79466.1
Faus154_gene664
Hit	Identity (%)	E-value	Coverage (%)	Accession
hypothetical protein FAVG1_07655 [Fusarium avenaceum]	87.21%	0.0	1	KIL89261.1
hypothetical protein V495_04282 [Pseudogymnoascus sp. VKM F-4514 (FW-929)]	51.83%	1e-158	0.99	KFY42902.1
hypothetical protein V490_03075 [Pseudogymnoascus sp. VKM F-3557]	51.61%	3e-158	0.99	KFX96906.1
hypothetical protein O988_09889 [Pseudogymnoascus sp. VKM F-3808]	51.38%	1e-157	0.99	KFX85808.1
hypothetical protein CDV36_007052 [Fusarium sp. AF-12]	48.04%	5e-152	0.98	RMJ13274.1
hypothetical protein CDV31_015959 [Fusarium ambrosium]	48.04%	1e-151	0.98	RSL88979.1
Faus154_gene665
Hit	Identity (%)	E-value	Coverage (%)	Accession
methyltransferase - protein [Fusarium avenaceum]	97.86%	0.0	1	KIL89260.1
Uncharacterized protein Y057_7832 [Fusarium fujikuroi]	66.91%	3e-137	0.98	KLO98510.1
RecName: Full=Methyltransferase fsdD; AltName: Full=Fusaridione A biosynthesis protein D	66.19%	7e-135	0.98	Q5SBL1.2
hypothetical protein BDW42DRAFT_172880 [Aspergillus taichungensis]	65.20%	2e-131	0.97	PLN79468.1
hypothetical protein PENCOP_c005G08476 [Penicillium coprophilum]	55.20%	1e-102	0.99	OQE41324.1
Faus154_gene666
Hit	Identity (%)	E-value	Coverage (%)	Accession
hypothetical protein FAVG1_07653 [Fusarium avenaceum]	87.63%	0.0	1	KIL89259.1
hypothetical protein I1G_00011526 [Pochonia chlamydosporia 123]	53.65%	0.0	1	RZR62537.1
hypothetical protein CEP54_007144 [Fusarium sp. AF-8]	52.91%	0.0	0.95	RSL59729.1
hypothetical protein NECHADRAFT_98044 [[Nectria] haematococca mpVI 77-13-4]	52.76%	0.0	0.94	XP_003043642.1
hypothetical protein CEP51_015745 [Fusarium sp. AF-3]	52.00%	0.0	0.95	RSL47656.1

### Sheet: Supplementary Table S5
Fumonisin gene	Nucleotidea	Amino acid	F. bulbicola scaffold
FUM21	96.3	93.5	765
FUM1	97.9	95.6	557
FUM6	97.6	97.2	1181
FUM7	97.4	95.0	1181
FUM8	98.2	89.7	1181
FUM3	97.7	94.7	1181
FUM10	98.2	93.4	1181
FUM11	97.5	-b	1181
FUM2	97.7	93.7	825
FUM13	98.0	95.3	825
FUM14	97.8	82.8	825
FUM15	97.7	96.1	825
FUM16	99.7	96.7	825
FUM17	97.6	- b	825
FUM18	97.2	77.9	825
FUM19	98.1	93.6	825
Cpm1	97.7	90.0	825

### Sheet: Supplementary Table S6
Gene function SM48	Faus154	Faus151	Fcor153	Fmer152	FmerR	FasiR	FbooR	FlouR	FgramR	FgerR	Fcul	FpsgR	FsamR	FlangR	Fpoae	Fequi	FaveR	FproR	FmanR	FverR	FoxyR
flank gene	gene3529	gene11061	gene6536	gene7219	gene8162	gene7983	gene11006		FGRAMPH1_01G08833	gene11168	FCUL_03773.1		gene11530				FAVG1_04794
flank gene	gene3528	gene11060	gene6537	gene7220	gene8161	gene7984	gene11007	gene11045	FGRAMPH1_01G08835	gene11167	FCUL_03774.1			FLAG1_10368				FPRN_05404	FMAN_05294	FVEG_04342	FOXG_07413
na	gene3527	gene11059	gene6538	gene7221		gene7985	gene11273	gene11044	FGRAMPH1_01G08839	gene11165	FCUL_03776.1	FPSE_11577		FLAG1_10928
na			gene6539			gene7988	gene11274	gene11043	FGRAMPH1_01G08841	gene11164	FCUL_03785.1						FAVG1_10186
NAD(P)- domain super family	gene3526	gene11058	gene6540	gene11399	gene3276	gene11468								FLAG1_11877
Cytochrome P450	gene3525	gene11057	gene6541	gene11400	gene3275	gene11467							gene8112				FAVG1_07765
Lipocalin-like domain	gene3524	gene11056	gene6542	gene11401	gene3274	gene11466
Cycloprone synthetase	gene3523	gene11055	gene6543	gene11402	gene3273	gene11464					FCUL_03813.1	FPSE_02369	gene8114	FLAG1_11428		gene2329	FAVG1_07766
homeobox-like domain	gene3522	gene11054	gene6544	gene11403	gene3272	gene11463	gene11430		FGRAMPH1_01G08885		FCUL_03814.1						FAVG1_07767
Stibene synthase	gene3521	gene11053	gene6545	gene11404	gene3271	gene11462											FAVG1_07768
Polyketide synthase	gene3520	gene11052	gene6546	gene11405	gene3270	gene11461											FAVG1_07769
Glycosyl hydrolase	gene3519	gene11767	gene11113	gene11661	gene4780	gene2575	gene11311	gene11453	FGRAMPH1_01G22249	gene11559	FCUL_03729.1	FPSE_11072	gene1886	FLAG1_11094	FPOA_10591		FAVG1_12108	FPRN_03841	FMAN_03838	FVEG_12666	FOXG_15346
na	gene3518	gene11766	gene11114	gene11660	gene4781
na	gene3517	gene11765	gene11115	gene11660																	FOXG_10774
na	gene3516	gene11764	gene11116	gene11659	gene4782	gene11513															FOXG_15779
na	gene3515	gene11763	gene11117	gene11658	gene4783		gene11376
MFS transporter	gene3514	gene11762	gene11118	gene11657	gene4784	gene11511	gene11253		FGRAMPH1_01G08791				gene10589		FPOA_00099		FAVG1_08635	FPRN_14454	FMAN_14677	FVEG_10951	FOXG_12388
